# TFIIH kinase CDK7 antagonizes phenotype switching and emergence of drug tolerance in melanoma

**DOI:** 10.1101/2020.09.24.311431

**Authors:** Pietro Berico, Max Cigrang, Cathy Braun, Guillaume Davidson, Jeremy Sandoz, Stephanie Legras, François Peyresaubes, Carlos Mario Gene Robles, Jean-Marc Egly, Emmanuel Compe, Irwin Davidson, Frederic Coin

## Abstract

Melanoma cells switch back-and-forth between phenotypes of proliferation and invasion in response to changing microenvironment, driving metastatic progression. We show that inhibition of the TFIIH kinase CDK7 (CDK7i) results in a melanocytic to mesenchymal phenotype switching and acquisition of targeted therapy tolerance. We identify a gene expression program controlled by the transcription factor GATA6, which participates in drug tolerance in mesenchymal-like cells and which is antagonized by CDK7 in melanocytic-like cells. This program emerges concomitantly with loss of melanocyte lineage-specific MITF protein following CDK7i. By dissecting the underlying mechanism, we observe that CDK7 accumulates at the super-enhancer regulating MITF to drive its expression. MITF itself binds to a intronic region of GATA6 to transcriptionally repress it. This molecular cascade antagonizes expression of the GATA6 regulon that only emerges in MITF-low cells of metastatic melanoma. Our work reveals a role for CDK7 in counteracting phenotype switching and activation of a gene expression program mediating multidrug tolerance in melanoma cells.
