## Supplemental data 1 for "TFIIH kinase CDK7 antagonizes phenotype switching and emergence of drug tolerance in melanoma"

### Sheet: Common up-regulated genes
SLC14A1
ROS1
KRT81
F2RL2
PXDN
ABCC3
ANKRD1
EPHB2
DNAH11
GFRA1
LRRC7
ELFN2
FOXF1
THRB
SH3RF2
ADAMTS15
TRPM2
GABRA2
ANXA10
ALPK2
LINC01111
F2RL1
GLP2R
PDGFB
DHRS9
RP11-818F20.5
SEMA3D
ADAMTS16
LIFR
SLC27A2
IL7R
RBM20
CPA4
PLAC8
LHX1
SCN9A
SLC7A11-AS1
NTN4
STYK1
DIO2
ITGB4
RP11-64D22.2
RP3-460G2.2
KLHL4
LEPREL1
PKP3
CARD11
PNMA2
PPP2R2C
CRABP2
KRT80
CDH4
SDK1
LINC00842
GCOM1
HTR1D
CCRL2
F3
SH2D4A
FENDRR
SCNN1A
AMIGO2
LONRF2
TMEM184A
C9orf84
FOXA1
AADAC
CREB3L1
MIR31HG
INHBB
SLC38A4
ABCB1
ATP8B1
KRT18
MARCH1
TGFBR3L
LIPG
COL5A1
SEMA3E
CTD-2269F5.1
WNT7B
ELMO1
RP11-314B1.2
EXPH5
MYO5B
TGFB1
CREB3L3
LIMCH1
PCED1B
SFN
ABCG2
PKP2
PPARG
RP11-54O7.3
TLE4
VAMP5
PDE5A
C10orf54
SLC45A1
CLCN4
DKK1
LIPH
ADAM12
IL13RA2
VIT
AC093818.1
EDIL3
CACNG4
TRPM6
ANK3
CDH18
EPPK1
EML5
KRT8
CDS1
RP11-435O5.2
SLCO2A1
CPA3
ZNF469
GRIN1
TRIM16L
PROM2
HRCT1
IL32
FANK1
GAB3
AHNAK2
CTA-392C11.1
AGAP2
CTD-2260A17.2
C5orf46
RP1-140K8.5
MYCT1
LRRC17
PSG4
MPP7
NRXN3
NPTXR
PPP1R3G
PLIN4
HAS3
FBN1
TINAGL1
SAMD11
TMEM154
RASGRP3
NXN
KIAA1324
PALLD
PITPNM3
EEF1A2
CCDC19
CDK15
LMX1B
RGS4
PKIB
OLR1
MISP
TMEM2
SLC4A8
AQP3
FAT4
VASN
TNFRSF9
ABLIM1
SYNPO
SOGA2
GRIN2D
TACR2
RASL11A
RYR2
ANGPTL4
LAMA5
LYPD1
SLC7A11
DSEL
FIBCD1
CASZ1
C1orf226
CDH2
SEMA3A
CRISPLD2
SYTL5
AKR1B10
SEMA6B
C20orf112
TUBA4A
CARD6
GATA6
EHD2
CHST3
DCLK2
JAG1
MEIS3
BFSP1
LINC00601
NALCN
PAPSS2
PDK4
MLLT3
FGFR3
MIR663A
NOS1AP
STK32B
NMT2
DMRTA1
GRAMD3
KAZALD1
ELOVL6
WFS1
SEL1L3
HLF
MEGF6
C19orf57
CCR10
TMEM102
ANKRD30BL
NTNG2
SGK223
MIR3648
C1QTNF6
SCARNA17
ADORA2B
AC113189.5
CCDC85B
VCL
LURAP1L
DPYSL3
ROR1
SLIT2
NR0B1
CCDC88B
SCARF2
RNFT2
SYTL2
FBXL16
NANOS1
RP11-597D13.9
EID3
CTIF
PKIG
ROM1
GPRC5A
SETBP1
FGF13
C4orf48
PTRF
TCN1
FGFRL1
ENG
UBTD1
KB-1732A1.1
FSCN1
RP11-49C24.1
CACFD1
KITLG
CMBL
STON2
EPHA4
AK5
C9orf116

### Sheet: Merging genes
VIT
DIO2
GABRA2
SCN9A
C5orf46
KLHL4
ABCG2
NRXN3
SAMD11
ATP8B1
AHNAK2
ADAM12
GFRA1
SEMA3D
MEIS3
EEF1A2
ZNF469
ABCC3
FGF13
EXPH5
ANKRD1
GATA6
PALLD
CRISPLD2
PNMA2
CREB3L1
MLLT3
NALCN
CDS1
PDGFB
LEPREL1
DPYSL3
EDIL3
CLCN4
DSEL
