## Supplemental data 2 for "TFIIH kinase CDK7 antagonizes phenotype switching and emergence of drug tolerance in melanoma"

### Sheet: GATA6 regulon
SAMD11
AGRN
UBE2J2
DVL1
KLHL21
PHF13
RERE
NPPB
FBLIM1
PABPC4
SLC2A1
SLC6A9
NEGR1
PRKACB
LRRC8C
BCAR3
AKNAD1
TMEM167B
PHTF1
VANGL1
MTMR11
PLEKHO1
CRTC2
UCK2
DNM3
FAM20B
LHX4
PPP2R5A
ATF3
BATF3
TGFB2
TP53BP2
HPCAL1
FOSL2
LTBP1
VIT
EPAS1
DYSF
CHST10
STEAP3
TMEM185B
ACVR2A
LYPD6B
SCN9A
GAD1
DLX1
WIPF1
ATF2
PPP1R1C
HECW2
AOX1
FZD7
INO80D
GPR1
CCNYL1
TMBIM1
USP37
RHBDD1
CAB39
ARL4C
SH3BP4
UBE2F
TRAF3IP1
GPC1
CAMK1
TTLL3
HRH1
TMEM40
NR1D2
RARB
RBMS3
VIPR1
VPRBP
WNT5A
MAGI1
FOXP1
RYBP
VGLL3
GPR128
CCDC80
AMOTL2
TNIK
NCEH1
LEPREL1
CLDN1
TMEM44
PCGF3
SLBP
TNIP2
SH3BP2
RBM47
GABRA2
ANTXR2
CDS1
ARHGAP24
SETD7
FBXW7
ABCG2
PALLD
ADAMTS12
ENC1
EDIL3
ARRDC3
NR2F1
PAM
SLC25A46
P4HA2
NR3C1
DPYSL3
C5orf46
PDGFRB
DUSP1
STC2
CDYL
NRN1
SRF
VEGFA
RUNX2
COL12A1
TMEM30A
TPBG
PM20D2
FOXO3
PTPRK
EPB41L2
HBS1L
TAB2
SYNJ2
QKI
PDGFA
MICALL2
MAFK
WIPI2
C1GALT1
TRA2A
OSBPL3
HOXA3
HOXA5
CREB5
PDE1C
GLI3
IGFBP3
EGFR
ASL
STX1A
CLIP2
DTX2
SEMA3D
SLC25A40
STEAP2
CLDN12
NAPEPLD
PUS7
DLD
GPR85
MDFIC
TES
CCDC136
FLNC
KLHDC10
MKLN1
PODXL
MTRNR2L6
REPIN1
INSIG1
PTPRN2
ARSD
CLCN4
NDP
TFE3
KLHL4
FAM199X
ACSL4
WDR44
CUL4B
FGF13
FAM58A
ZDHHC2
DOCK5
PNMA2
SCARA3
NRG1
FGFR1
ZMAT4
PLAG1
SPAG1
OXR1
MED30
DOCK8
GLIS3
CD274
MLLT3
C9orf40
NFIL3
KIAA1958
PAPPA
SLC2A8
RAPGEF1
SURF4
SARDH
RXRA
NACC2
BEND7
FAM107B
FAM171A1
KIAA1217
NRP1
MYPN
COL13A1
LRRC20
STAMBPL1
ANKRD1
EXOC6
ACSL5
GFRA1
PDZD8
ADAM12
WEE1
MICAL2
RRAS2
SLC35C1
CREB3L1
SLC39A13
EHD1
CDC42EP2
LTBP3
PACS1
RBM14
ALDH3B1
AQP11
PCF11
KIAA1377
MMP1
EXPH5
DRD2
SIDT2
BCL9L
THY1
ZNF202
PTHLH
HDAC7
VDR
CACNB3
ESPL1
HOXC13
HOXC6
HOXC9
HOXC8
RBMS2
TBK1
MSRB3
DYRK2
TRHDE
ZNF664
ABCC4
NALCN
EFNB2
SEC23A
BMP4
SIX1
PLEKHG3
MAP3K9
NRXN3
DIO2
AHNAK2
ITPKA
GLDN
NEDD4
RAB8B
SMAD3
CORO2B
DCUN1D3
ZNF629
IRX3
MT1X
DOK4
SNTB2
NFAT5
WWP2
CALB2
CRISPLD2
ZNF469
PITPNA
KIF1C
KRT15
HOXB3
ZNF652
ABCC3
MED13
ERN1
SOX9
MXRA7
NPTX1
CCDC57
COLEC12
YES1
GATA6
ANKRD29
KCTD1
SMAD2
FECH
ATP8B1
CCBE1
DSEL
HSBP1L1
SOX12
FAM110A
CDC25B
RNF24
SMOX
CRLS1
PLCB4
SPTLC3
ID1
POFUT1
TRPC4AP
JPH2
NCOA3
SULF2
CTSZ
EEF1A2
FSTL3
MIDN
KLF16
GNA11
PIP5K1C
STAP2
EPOR
SYDE1
JUND
CCNE1
KCNK6
CYP2S1
BCL3
PPP1R13L
PRKD2
MEIS3
CNOT3
MBOAT7
PPP1R12C
SSC5D
ZNF274
DGCR2
ZDHHC8
P2RX6
LIF
SEC14L2
DUSP18
APOL3
RAC2
SUN2
PDGFB
ZC3H7B
KIAA1644
LDOC1L
MAPK11
NRIP1
ADAMTS1
ETS2
