## Supplemental data 3 for "TFIIH kinase CDK7 antagonizes phenotype switching and emergence of drug tolerance in melanoma"

### Sheet: SOX10_motif_regulon_regulon_gen
PRKCZ
TNFRSF14
AJAP1
NPHP4
KCNAB2
GPR153
ACOT7
CAMTA1
RERE
SPSB1
SLC25A33
CTNNBIP1
FBXO44
MTHFR
DHRS3
PRDM2
DDI2
NBPF1
CROCC
MFAP2
RCC2
ALDH4A1
DDOST
HSPG2
KDM1A
ID3
TCEB3
LYPLA2
SRSF10
RCAN3
SRRM1
RUNX3
TMEM57
MAN1C1
EXTL1
SLC30A2
TRIM63
TRNP1
ATPIF1
YTHDF2
SDC3
TINAGL1
PEF1
TXLNA
CCDC28B
FAM167B
MARCKSL1
ZBTB8B
RBBP4
S100PBP
AK2
ADC
TRIM62
ZNF362
C1orf216
INPP5B
BMP8B
COL9A2
NFYC
HIVEP3
PPIH
YBX1
ZNF691
ERI3
PLK3
PTCH2
HPDL
TESK2
MMACHC
PRDX1
PIK3R3
TTC39A
EPS15
OSBPL9
ZCCHC11
GPX7
DHCR24
HOOK1
FOXD3
PGM1
DNAJC6
IL12RB2
CTH
LHX8
DNASE2B
LPAR3
MCOLN2
WDR63
MCOLN3
2015-09-01
HS2ST1
FAM69A
FNBP1L
CNN3
PTBP2
AGL
COL11A1
VAV3
CELSR2
SORT1
GSTM4
DENND2D
FAM19A3
OLFML3
SLC22A15
ATP1A1
IGSF3
PTGFRN
WDR3
ZNF697
PDE4DIP
BCL9
ACP6
SV2A
OTUD7B
CA14
C1orf54
MRPS21
PRUNE
CDC42SE1
MLLT11
RFX5
PSMB4
POGZ
CGN
THEM4
SPRR2D
S100A4
S100A1
INTS3
SLC27A3
GATAD2B
RPS27
ATP8B2
IL6R
FDPS
SYT11
MEX3A
PAQR6
C1orf85
C1orf61
APOA1BP
BCAN
NES
ARHGEF11
ETV3
AIM2
SLAMF9
IGSF8
COPA
PFDN2
FCER1G
MPZ
SDHC
FCGR2A
FCGR2B
FCRLA
RXRG
MGST3
FAM78B
GPR161
TIPRL
TBX19
SLC19A2
KIFAP3
PRRX1
ZBTB37
RABGAP1L
KIAA0040
CEP350
RNASEL
RGS16
NPL
C1orf21
IVNS1ABP
HMCN1
RGS1
RGS2
DDX59
C1orf106
KIF21B
LAD1
PHLDA3
RPS10P7
SHISA4
ARL8A
PPP1R12B
KDM5B
ADIPOR1
CYB5R1
BTG2
PRELP
SOX13
ETNK2
PIK3C2B
DSTYK
LEMD1
CDK18
IL24
FAIM3
PFKFB2
TRAF5
TMEM206
RPS6KC1
PROX1
BPNT1
MARK1
DUSP10
ITPKB
PSEN2
MRPL55
RAB4A
PGBD5
C1orf198
FAM89A
TSNAX
SIPA1L2
GNG4
LYST
GPR137B
ERO1LB
CHRM3
AKT3
SH3YL1
SOX11
RNF144A
ID2
TRIB2
DDX1
VSNL1
UBXN2A
FKBP1B
TP53I3
POMC
DNMT3A
DTNB
KIF3C
HADHA
C2orf70
DPYSL5
SLC5A6
GTF3C2
EIF2B4
CLIP4
EHD3
DPY30
YIPF4
CEBPZ
PRKD3
QPCT
EML4
ZFP36L2
PLEKHH2
DYNC2LI1
LRPPRC
PREPL
SRBD1
RHOQ
PIGF
CRIPT
MSH2
FOXN2
ACYP2
SPTBN1
BCL11A
C2orf74
FAM161A
EHBP1
MDH1
AFTPH
SLC1A4
CEP68
ANXA4
GMCL1
TGFA
VAX2
PAIP2B
ACTG2
RTKN
LOXL3
HK2
CTNNA2
TCF7L1
CAPG
TMEM150A
ST3GAL5
IMMT
RMND5A
TEKT4
MAL
ITPRIPL1
SEMA4C
FAM178B
COX5B
MGAT4A
TSGA10
NPAS2
IL1R2
NCK2
MERTK
CBWD2
GYPC
ARHGEF4
NCKAP5
MGAT5
ARHGAP15
GTDC1
ZEB2
KIF5C
NR4A2
DPP4
GALNT3
FASTKD1
GPR155
ATP5G3
HOXD13
FRZB
OSGEPL1
C2orf88
HIBCH
PGAP1
NRP2
ADAM23
IDH1
TMEM169
IGFBP2
TNS1
PNKD
CYP27A1
TMEM198
PAX3
ACSL3
MRPL44
SERPINE2
CCL20
B3GNT7
EFHD1
RAB17
RAMP1
KIF1A
CNTN4
CRBN
LMCD1
SRGAP3
PRRT3
NUP210
HDAC11
SH3BP5
HACL1
KAT2B
CMTM8
ARPP21
ACVR2B
CTNNB1
ULK4
ZNF35
TMEM42
ZNF589
CCDC51
UCN2
KLHDC8B
DAG1
HYAL2
MANF
RAD54L2
PCBP4
ABHD14B
ABHD14A
PBRM1
CHDH
FHIT
PSMD6
ADAMTS9
FRMD4B
MITF
PPP4R2
EBLN2
PDZRN3
ROBO2
ROBO1
CHMP2B
ZNF654
EPHA3
ST3GAL6
SENP7
DZIP3
CD96
TAGLN3
CD200
LSAMP
IGSF11
PLA1A
COX17
GOLGB1
FAM162A
PDIA5
ROPN1
ROPN1B
CHCHD6
PLXNA1
PODXL2
RAB7A
TF
RAB6B
MRAS
ACPL2
WWTR1
RNF13
BCHE
NLGN1
DNAJC19
SOX2
KLHL24
PARL
ABCC5
EPHB3
MAGEF1
EHHADH
ETV5
ST6GAL1
RTP4
HES1
APOD
BDH1
SPON2
NAT8L
RGS12
TMEM128
CYTL1
ZNF518B
PROM1
QDPR
LAP3
PPARGC1A
DHX15
CCDC149
STIM2
PCDH7
KLF3
RFC1
LIAS
UGDH
PDS5A
N4BP2
TMEM33
COX7B2
OCIAD1
SCFD2
FIP1L1
LNX1
KDR
SRD5A3
PDCL2
UGT2B7
ART3
FRAS1
FAM175A
NUDT9
GPRIN3
SNCA
SMARCAD1
BMPR1B
H2AFZ
NFKB1
UBE2D3
BDH2
HADH
LEF1
ANK2
MYOZ2
USP53
QRFPR
NDUFC1
MGST2
MAML3
SCOC
RNF150
INPP4B
GAB1
TIGD4
FHDC1
TRIM2
FNIP2
NEK1
MFAP3L
SCRG1
GPM6A
STOX2
SLC25A4
PDLIM3
SORBS2
CYP4V2
ZFP42
PDCD6
EXOC3
ADCY2
MARCH6
ANKH
FAM134B
MYO10
CDH12
PDZD2
EGFLAM
RICTOR
HMGCS1
CCL28
FST
CCNO
PART1
PIK3R1
HMGCR
COL4A3BP
ZBED3
TBCA
JMY
SERINC5
HAPLN1
COX7C
MEF2C
POLR3G
TTC37
ST8SIA4
PPIP5K2
FER
PJA2
APC
MCC
KCNN2
SEMA6A
CSNK1G3
ALDH7A1
SLC12A2
PDLIM4
UQCRQ
VDAC1
CAMLG
EGR1
HSPA9
PAIP2
DNAJC18
CXXC5
PCDHA12
PCDH1
GNPDA1
SPRY4
STK32A
JAKMIP2
SPINK1
IL17B
PPARGC1B
SLC26A2
ARSI
CD74
GPX3
ANXA6
GM2A
SPARC
ATOX1
G3BP1
SGCD
CYFIP2
FABP6
CCNJL
ATP10B
PANK3
C5orf58
SH3PXD2B
NKX2-5
HRH2
FGFR4
SQSTM1
GFPT2
IRF4
BPHL
TUBB2A
TUBB2B
SLC22A23
CDYL
TFAP2A
NEDD9
PHACTR1
GFOD1
SIRT5
CD83
JARID2
MYLIP
RNF144B
ID4
ALDH5A1
FAM65B
LRRC16A
HIST1H1D
BTN3A2
HIST1H2AJ
HIST1H1B
HIST1H3J
HLA-F
AGPAT1
HLA-DRA
HLA-DRB5
HLA-DRB1
HLA-DQA1
HLA-DQB1
HLA-DQA2
HLA-DMB
HLA-DMA
HLA-DPB1
COL11A2
HSD17B8
NUDT3
ANKS1A
FKBP5
KCTD20
KIF6
DAAM2
MDFI
KLC4
RSPH9
HSP90AB1
GPR110
TFAP2B
PAQR8
PTP4A1
PHF3
LMBRD1
COL19A1
FAM135A
DDX43
CD109
COX7A2
HMGN3
ELOVL4
SLC35A1
PNRC1
RRAGD
ANKRD6
POU3F2
GRIK2
LIN28B
POPDC3
AIM1
BEND3
SOBP
SCML4
SEC63
ARMC2
SESN1
MICAL1
SLC16A10
REV3L
TRAF3IP2
FYN
RWDD1
SLC35F1
FAM184A
FABP7
HDDC2
HEY2
STX7
RPS12
SGK1
IFNGR1
TNFAIP3
NHSL1
EPM2A
RAB32
SAMD5
SASH1
PPP1R14C
PLEKHG1
TFB1M
TMEM181
ACAT2
PDE10A
SFT2D1
RPS6KA2
PSMB1
IQCE
RADIL
CYTH3
ICA1
NDUFA4
PHF14
MEOX2
TSPAN13
ITGB8
ABCB5
GPNMB
SNX10
CPVL
CHN2
SCRN1
BBS9
ELMO1
AEBP1
ADCY1
UPP1
GRB10
KCTD7
CLDN4
TRIM73
CD36
ADAM22
PEX1
PPP1R9A
DYNC1I1
SLC25A13
DLX6
DLX5
ZKSCAN1
TFR2
EPHB4
VGF
PRKAR2B
NRCAM
IMMP2L
CTTNBP2
PTPRZ1
SMO
AHCYL2
CPA2
MEST
WDR91
DGKI
ATP6V0A4
KRBA1
EN2
GYG2
NLGN4X
VCX
SHROOM2
RAB9A
OFD1
GPM6B
GEMIN8
FANCB
MOSPD2
ASB9
PIGA
PIR
CA5B
AP1S2
CTPS2
SYAP1
TXLNG
RBBP7
PDHA1
EIF1AX
RPS6KA3
CNKSR2
MBTPS2
SAT1
EIF2S3
ZFX
PCYT1B
POLA1
VENTXP1
GK
TAB3
PRRG1
SYTL5
SRPX
RPGR
TSPAN7
MID1IP1
BCOR
ATP6AP2
CXorf38
MED14
USP9X
DDX3X
GPR82
FUNDC1
CDK16
USP11
ELK1
UXT
SSX3
HDAC6
OTUD5
GRIPAP1
CCDC120
MAGIX
USP27X
CLCN5
SHROOM4
SMC1A
HSD17B10
HUWE1
WNK3
MAGED2
TRO
MAGEH1
ARHGEF9
PJA1
GJB1
RPS4X
CITED1
ITM2A
HMGN5
TSPAN6
ARMCX4
ARMCX6
BEX4
PLP1
ZCCHC18
CXorf57
RNF128
TSC22D3
TMEM164
AMOT
IL13RA2
SLC25A5
2006-09-01
NKAP
STAG2
BCORL1
AIFM1
RAB33A
MBNL3
HS6ST2
GPC3
DDX26B
PASD1
MAGEA4
SLC6A8
L1CAM
ARHGAP4
MECP2
TKTL1
FBXO25
ANGPT2
PINX1
GATA4
FDFT1
SLC7A2
PDGFRL
MTUS1
ASAH1
CSGALNACT1
LPL
ATP6V1B2
LZTS1
HR
LGI3
SFTPC
SORBS3
BIN3
EGR3
FBXO16
FZD3
HMBOX1
DUSP4
TMEM66
GSR
AGPAT6
POLB
SNAI2
ATP6V1H
SDCBP
CA8
CHD7
CYP7B1
C8orf46
C8orf44
SGK3
SLCO5A1
EYA1
CRISPLD1
HEY1
TPD52
ZBTB10
ZNF704
PAG1
FABP5
PMP2
ESRP1
COX6C
ZNF706
NCALD
BAALC
CTHRC1
TMEM74
SNTB1
SQLE
FAM84B
MYC
FAM49B
LY6E
KANK1
KIAA0020
RFX3
MLANA
GLDC
MTAP
NDUFB6
TMEM215
SMU1
DCAF12
GALT
IL11RA
CBWD6
FAM189A2
KLF9
TRPM3
ALDH1A1
RORB
FRMD3
GAS1
DAPK1
SEMA4D
WNK2
TDRD7
NR4A3
BAAT
SNX30
DFNB31
ATP6V1G1
C9orf91
TNC
MEGF9
TRAF1
GSN
DAB2IP
LHX6
NR6A1
ANGPTL2
PRRX2
PTGES
AIF1L
FAM78A
C9orf9
RALGDS
FAM69B
RNF208
DIP2C
IDI1
AKR1C2
FBXO18
SFMBT2
ITIH5
CELF2
DHTKD1
CDC123
CCDC3
FRMD4A
SUV39H2
MEIG1
CUBN
MLLT10
DNAJC1
COMMD3
THNSL1
GPR158
BAMBI
ARHGAP12
CREM
ANKRD30A
RASGEF1A
HNRNPF
ZNF22
C10orf128
ANK3
RTKN2
DNAJC12
TET1
C10orf35
UNC5B
SLC29A3
PSAP
DDIT4
VDAC2
ZNF503
C10orf11
ZCCHC24
GHITM
LDB3
MINPP1
LIPA
TNKS2
IDE
FRA10AC1
SORBS1
ALDH18A1
LCOR
MMS19
PI4K2A
MORN4
AVPI1
LOXL4
CNNM1
CUTC
ABCC2
CPN1
SCD
MRPL43
SEMA4G
LZTS2
FBXW4
NPM3
KCNIP2
C10orf76
FBXL15
CUEDC2
SUFU
USMG5
PDCD11
SH3PXD2A
SLK
GSTO1
SORCS1
XPNPEP1
ADD3
MXI1
SMC3
PDCD4
SHOC2
TCF7L2
NHLRC2
ATRNL1
HSPA12A
NANOS1
SFXN4
RGS10
INPP5F
PLEKHA1
HTRA1
PSTK
OAT
LHPP
FAM53B
FAM175B
CTBP2
C10orf90
EBF3
PWWP2B
CDKN1C
MTRNR2L8
SOX6
SAAL1
HPS5
TSG101
NAV2
MPPED2
CAT
C11orf74
HSD17B12
C11orf96
TP53I11
CHST1
MDK
SLC43A3
TIMM10
YPEL4
DTX4
MS4A7
BEST1
FTH1
ASRGL1
METTL12
PLA2G16
MACROD1
ESRRA
PRDX5
ARL2
SLC25A45
NEAT1
MALAT1
MAP3K11
SF3B2
B3GNT1
DPP3
CTSF
SPTBN2
AIP
NDUFV1
CHKA
SUV420H1
C11orf24
CPT1A
TPCN2
ANO1
PPFIA1
STARD10
RELT
PLEKHB1
RAB6A
ARRB1
ALG8
GAB2
NARS2
RAB38
TYR
AMOTL1
SESN3
CEP57
MMP8
PDGFD
KBTBD3
ATM
CRYAB
NCAM1
TMPRSS5
C11orf71
SIK3
FXYD6
UBE4A
ATP5L
TRAPPC4
SLC37A4
HYOU1
VPS11
DPAGT1
HINFP
CCDC153
MCAM
OAF
SORL1
PKNOX2
FEZ1
EI24
CDON
DCPS
ST3GAL4
NFRKB
ZBTB44
JAM3
GLB1L2
SLC6A12
KDM5A
CCDC77
WNK1
ERC1
ADIPOR2
TULP3
TSPAN9
PARP11
CD9
VAMP1
GAPDH
CHD4
ING4
COPS7A
MLF2
GNB3
SPSB2
PHB2
SLC2A3
PHC1
KLRG1
A2M
GABARAPL1
PRR4
LRP6
CREBL2
GPR19
KIAA1467
PLEKHA5
PDE3A
C12orf39
LDHB
ST8SIA1
SOX5
KRAS
RASSF8
BHLHE41
ITPR2
STK38L
PPFIBP1
CCDC91
TMTC1
FAM60A
FGD4
SLC2A13
CNTN1
TMEM117
PFKM
C12orf68
FKBP11
PRKAG1
LMBR1L
SMARCD1
GRASP
NR4A1
ATP5G2
HOXC5
GTSF1
CD63
GDF11
CDK2
RAB5B
ERBB3
CNPY2
ATP5B
HSD17B6
NAB2
FAM19A2
PPM1H
HELB
CPM
LYZ
CSRP2
TMTC2
SLC6A15
ALX1
DUSP6
NUDT4
PLXNC1
LTA4H
GAS2L3
ANO4
CHPT1
IGF1
C12orf73
CHST11
TRPV4
IFT81
ERP29
RPH3A
DTX1
HRK
P2RX7
RHOF
MLXIP
DDX55
SCARB1
MMP17
MPHOSPH8
ZMYM5
ZMYM2
GJA3
IL17D
FGF9
TNFRSF19
SPATA13
ATP8A2
SHISA2
GTF3A
UBL3
HMGB1
SOHLH2
ALG5
FOXO1
SLC25A15
ELF1
KBTBD6
ENOX1
ZC3H13
CPB2
FAM124A
PCDH17
TDRD3
PCDH20
KLF5
TBC1D4
CLN5
SLAIN1
EDNRB
SPRY2
GPC6
DCT
TGDS
GPR180
DZIP1
DNAJC3
FARP1
TM9SF2
BIVM
MYO16
IRS2
COL4A1
COL4A2
ANKRD10
ATP11A
MCF2L
OSGEP
NDRG2
SLC7A8
DHRS2
RABGGTA
STXBP6
PRKD1
COCH
ARHGAP5
EGLN3
BRMS1L
PAX9
KLHL28
FAM179B
MDGA2
C14orf182
NIN
TRIM9
TXNDC16
LGALS3
PELI2
C14orf37
DAAM1
PPM1A
PRKCH
HIF1A
RHOJ
SYNE2
HSPA2
FNTB
TMEM229B
PLEKHH1
ARG2
ABCD4
NEK9
TMED10
FOS
BATF
C14orf1
VASH1
ADCK1
GALC
RPS6KA5
FBLN5
TRIP11
LGMN
ITPK1
DICER1
CLMN
SLC25A29
WARS
NUDT14
NDN
ATP10A
OCA2
FAN1
TRPM1
KLF13
FMN1
SRP14
TYRO3
CAPN3
UBR1
SERF2
SORD
SHF
SLC24A5
DUT
SHC4
SECISBP2L
COPS2
USP8
TMOD2
LEO1
ARPP19
WDR72
RAB27A
PRTG
RFX7
MNS1
ALDH1A2
ADAM10
FAM63B
SLTM
MYO1E
FAM81A
GTF2A2
BNIP2
VPS13C
HERC1
FAM96A
SNX1
CSNK1G1
RBPMS2
PLEKHO2
MTFMT
SLC24A1
RAB11A
SNAPC5
C15orf61
FEM1B
ANP32A
HEXA
ARIH1
NEO1
CD276
UBL7
CLK3
CSK
SCAMP2
MPI
RPP25
SCAMP5
PPCDC
C15orf39
IMP3
CSPG4
DNM1P35
RCN2
TSPAN3
HMG20A
LINGO1
IREB2
MORF4L1
CTSH
RASGRF1
TMED3
ST20
BCL2A1
ARNT2
KIAA1199
IL16
FAM154B
CPEB1
HOMER2
FAM103A1
SEC11A
ZNF592
MRPS11
AEN
ISG20
ACAN
HAPLN3
MFGE8
RLBP1
FANCI
RHCG
PEX11A
C15orf38
BLM
UNC45A
SLCO3A1
FAM174B
IGF1R
SYNM
LRRC28
ADAMTS17
LINS
ALDH1A3
CHSY1
POLR3K
RHBDF1
ITFG3
NME4
LMF1
SOX8
CLCN7
SPSB3
NUBP2
RAB26
AMDHD2
FLYWCH2
SLX4
TFAP4
HMOX2
PPL
ABAT
CARHSP1
EMP2
CIITA
LITAF
BFAR
PDXDC1
NTAN1
MPV17L
NDE1
UQCRC2
C16orf52
SBK1
SH2B1
QPRT
MAZ
TMEM219
TAOK2
ALDOA
YPEL3
MAPK3
ZNF768
VKORC1
FUS
ZNF720
CRNDE
IRX6
LPCAT2
CES1
PLLP
CX3CL1
MMP15
NDRG4
PLEKHG4
TPPP3
GABARAPL2
MAF
MLYCD
SLC7A5
ACSF3
SPIRE2
MC1R
DBNDD1
PRDM7
SRR
PELP1
ARRB2
NEURL4
TNFSF12
TP53
EFNB3
LSMD1
PER1
TMEM107
RPL26
MYH10
GAS7
PMP22
UBB
TRPV2
PEMT
RAI1
SHMT1
KCNJ12
WSB1
TMEM97
TMEM199
SUPT6H
SSH2
EFCAB5
BLMH
GOSR1
CDK5R1
MYO1D
TMEM98
SPACA3
LIG3
DHRS11
SYNRG
MRPL45
THRA
KRT27
KRT14
CNP
ATP6V0A1
NAGLU
HSD17B1
EZH1
RAMP2
WNK4
VAT1
ETV4
MPP2
TMEM101
G6PC3
HDAC5
GRN
CCDC43
PHB
NGFR
FAM117A
PDK2
ACSF2
LUC7L3
TOB1
RNF43
MTMR4
2004-09-01
GDPD1
YPEL2
DHX40
PPM1D
TBX2
MARCH10
LIMD2
HELZ
PITPNC1
SLC16A6
WIPI1
PRKAR1A
FAM20A
ABCA10
MAP2K6
SSTR2
FDXR
SLC16A5
RNF157
CYGB
ST6GALNAC2
2009-09-01
TMC6
TIMP2
CARD14
LAMA1
IMPA2
POTEC
CHST9
RNF125
ONECUT2
SEC11C
BCL2
CDH7
CDH19
CCDC102B
FAM69C
TSHZ1
MBP
PARD6G
C20orf27
SLC23A2
BTBD3
ISM1
MACROD2
FLRT3
SNRPB2
CST1
ACSS1
PYGB
CDK5RAP1
GSS
TGIF2
CHD6
WFDC2
PLTP
SLC35C2
SULF2
PREX1
NFATC2
TSHZ2
BCAS1
DOK5
MIR296
GNAS
PSMA7
OSBPL2
ADRM1
SLCO4A1
COL9A3
TCFL5
SLC17A9
ARFGAP1
TCEA2
PCMTD2
PALM
ARID3A
REEP6
GNG7
HMG20B
PTPRS
CAPS
CD70
UBL5
RGL3
ACP5
ZNF440
MAST1
FARSA
CACNA1A
PALM3
TECR
SLC27A1
RAB3A
UBA52
RFXANK
ZNF486
ZNF43
ZNF98
ZNF492
C19orf12
PEPD
KCTD15
FXYD3
LGI4
USF2
DMKN
GAPDHS
COX6B1
CLIP3
THAP8
ZFP14
ZNF566
ZNF781
ADCK4
MIA
CEACAM1
CADM4
TRAPPC6A
FOSB
RTN2
EML2
DACT3
ZNF114
SULT2B1
DBP
RASIP1
PLEKHA4
PPFIA3
MYH14
CCDC106
CECR7
USP18
KLHL22
MED15
AIFM3
SLC7A4
SDF2L1
YPEL1
MAPK1
CHCHD10
MIF
DDT
CABIN1
HPS4
XBP1
KREMEN1
THOC5
NIPSNAP1
TBC1D10A
SELM
PATZ1
DRG1
FBXO7
SYN3
TIMP3
LARGE
IFT27
SH3BP1
H1F0
SOX10
PLA2G6
MAFF
KDELR3
DMC1
TOMM22
DNAL4
RPL3
RPS19BP1
ENTHD1
GRAP2
TNRC6B
SGSM3
ST13
SREBF2
WBP2NL
FAM109B
TTLL1
BIK
PNPLA3
PRR5
FAM118A
PPARA
CELSR1
GRAMD4
FAM19A5
C21orf91
TMPRSS15
ATP5J
KRTAP19-1
SOD1
IFNGR2
TMEM50B
MRPS6
RCAN1
CLDN14
PIGP
SH3BGR
BACE2
RIPK4
TFF3
TFF2
SLC37A1
PDE9A
C21orf2
C21orf90
ADARB1
S100B
