## Supplemental data 4 for "TFIIH kinase CDK7 antagonizes phenotype switching and emergence of drug tolerance in melanoma"

### Sheet: GATA6
Cluster	GENE NAME	r Spearman	P value
0	SOSTDC1	0.0261	0.621
0	SERPINE2	-0.0404	0.443
0	ZC3H13	0.0323	0.540
0	AMD1	-0.115	0.0291
0	C1QTNF3	0.0767	0.145
1	ANXA2	-0.00906	0.863
1	PCSK2	0.0399	0.448
1	CRYAB	-0.153	3.501e-3
1	TUBA1A	0.119	0.0230
1	CNN3	0.190	2.741e-4
2	MT-CO2	0.247	1.813e-6
2	RPS12	-0.0418	0.428
2	RPS28	0.0262	0.619
2	RPLP2	0.0790	0.133
2	RPS27A	-0.00543	0.918
3	RPL30	-0.0390	0.459
3	RPL11	0.0948	0.0711
3	COX4I1	-0.00500	0.924
3	RPS5	0.0249	0.636
3	CORO2B	0.0276	0.600
4	KIF20A	-0.00475	0.928
4	CCNA2	0.0199	0.706
4	TOP2A	0.0167	0.752
4	TPX2	7.931e-3	0.880
4	NUSAP1	0.0347	0.510
5	DCT	-0.176	7.745e-4
5	MLANA	-0.188	3.146e-4
5	PMEL	-0.214	4.032e-5
5	SNAI2	-0.0781	0.138
5	CDH3	2.135e-4	0.997
6	BST2	-0.00740	0.888
6	IFI27	-0.0948	0.0712
6	IFITM1	0.0483	0.359
6	MX1	0.0144	0.785
6	IFI6	-0.0465	0.377
7	COL3A1	0.233	7.029e-6
7	COL1A1	0.222	1.969e-5
7	IGFBP3	0.140	7.436e-3
7	ANGPTL4	0.104	0.0471
7	BGN	0.265	2.86e-7
8	TMEM176B	0.211	4.965e-5
8	TMEM176A	0.242	3.152e-6
8	GFRA2	0.275	1.01e-7
8	AQP1	0.243	2.677e-6
8	GFRA3	0.0178	0.736
